# MS2extract: an R Package for a Scalable LC-MS/MS Library Creation

**DOI:** 10.1101/2025.10.05.680545

**Authors:** Cristian Daniel Quiroz-Moreno, Jessica L. Cooperstone

**Affiliations:** Horticulture and Crop Science Department, The Ohio State University, Columbus, USA, 43210; Food Science and Technology Department, The Ohio State University, Columbus, USA, 43210

## Abstract

Reference MS/MS libraries are useful to aid in metabolomics compound identification. However, creating these libraries can be challenging because of the complexity of MS/MS data handling, the need for manual spectrum inspection, and requirement for custom-designed bioinformatics tools for this purpose. Although licensed and open-source alternatives to create MS/MS reference libraries exist, most of these pipelines require manual extraction of each reference spectrum, which is a time-consuming and error-prone process. Here, we present MS2extract, an R package facilitating the user-led creation and automation of MS/MS spectral libraries. The core MS2extract workflow consists of importing MS/MS raw data, detecting specific precursor ions, extracting MS/MS spectra, removing low-intensity signals, and exporting a spectral database. In addition, libraries created with MS2extract are compatible with GNPS2 batch upload to maximize MS/MS library reuse. We used MS2extract to create PhenolicsDB, a phenolics-focused MS/MS library with fragmentation patterns of 71 authentic analytical standards collected in positive and negative polarity, and multiple collision energies, with 320 MS/MS reference spectra. Finally, we employed PhenolicsDB to identify apple fruit phenolics. MS2extract and PhenolicsDB are free and publicly available for download and use, and PhenolicsDB is also available in GNPS2.
