## Supplemental Table 1-4 for "MS2extract: an R Package for a Scalable LC-MS/MS Library Creation"

### Sheet: Supp Table Index
MS2extract: an R Package for a Scalable LC-MS/MS Compound Library Creation
Cristian Daniel Quiroz-Moreno1, Jessica L. Cooperstone1,2*
1Horticulture and Crop Science Department, The Ohio State University, Columbus, USA, 43210
2Food Science and Technology Department, The Ohio State University, Columbus, USA, 43210
Supplementary table 1.	MS2extract functions
Supplementary table 2.	Analytical standards used for PhenolicsDB, retention time, and MS/MS spectrum availability in diferrent polarities and collision energies
Supplementary table 3.	MS/MS feature annotations and analysis based on best library match for GNPS-available libraries and Phenolicsdb
Supplementary table 4.	MS/MS anotated features to GNPS that are also present in PhenolicsDB

### Sheet: Supp. Table 1. Functions
	Aim	Task	Function name	Function description	Arguments	Argument description	Reference
	Importing MS/MS data	Read raw chromatograms	import_mzxml() batch_import_mzxml()	Import mass spectrometry data from .mzML or .mzML files. Then, according to the provided metabolite information, it searches for the metabolite retention time and precursor ion mass.	file	Mass spectrometry data file name	TidyMass, Msnbse, mzR, rdisop
					met_metadata	Metabolite metadata table containing: - Chemical formula - Ionization mode - Retention time - Collision energy
					ppm	error mass tolerance expresed in ppm. 10 ppm is used as default value.
	Targeted MS/MS data extraction	Identify a representative MS/MS scan	extract_MS2() batch_extract_MS2()	This function accepts the previously imported data to calculate the MS/MS extracted ion chromato-gram (EIC) for each provided metabolite entry. Then, it selects the most intense MS/MS scan to ex-tract the MS/MS spectra. This function is able to plot the TIC showing which scan was selected for downstream processing	spec	Mass spectrometry data imported in memory
					verbose	A boolean indicating if user desires to plot the MS/MS EIC chromatogram
					out_list	A boolean expressing if user desires the plot, and the extracted MS/MS data as output or only extracts the MS/MS data of the most intense scan
	Remove background noise	Remove low intensity MS/MS signal	detect_mass() batch_detect_mass()	After the most intense MS/MS scan is detected, this functions removes low intensity signal given a cutoff.	spec	Extracted MS/MS data
					normalize	A boolean expressing if the MS/MS fragmentation data is normalized to relative percentage based on the most intense ion, or if the MS/MS fragmentation data is kept in raw units (ion count). By default, the MS/MS fragmentation data is normalized.
					min_int	A numeric value stating the minimum intensity threshold. This argument is connected to the normalize argument, since the range of a normalize spectrum goes from 0 to 100%, while a not normalized spectra range will depend on the raw readings. By default, a cutoff of 1% is used.
	Visualization	Display MS/MS spectra	plot_MS2spectra()	Shows the MS/MS spectra of the selected MS/MS scan with the highest signal intensity	spec	a table containing the MS/MS spectra of the most intense scan
					compound	Name of the compound to plot the MS/MS spectra. This argument is available with the batch pipeline.
		Display TIC chromatogram	plot_TIC()	Shows the TIC chromatogram of a given precursor ion	TIC	A table of the summed intensities of MS/MS scans	ggplot
	Export MS/MS library	Export the processed MS/MS spectra in sharable format	write_msp()	Export the extracted MS/MS library into NIST based .msp format	spec	a table containing a denoised MS/MS spectra
					spec_metadata	Metadata information about the analyte as well as data collection set up to be included in the MS/MS library
					msp_name	File name of the spectra MS/MS library
				Compatibility	MZmine3 MS-DIAL SIRIUS MATCHMS
			write_mgf_gnps()	Export the extracted MS/MS library in .mgf format aimed to submit library to GNPS batch upload	spec	a table containing a clean MS/MS spectra
					spec_metadata	Metadata information about the analyte as well as data collection set up to be included in the library containing at least the requiered fields by GNPS
					mgf_name	File name of the spectra MS/MS library
				Compatibility	GNPS MZmine3 MS-DIAL SIRIUS MATCHMS

### Sheet: Supp. Table 2. Standards
#	Analytical standard name	Common name	Chemical Formula	Monoisotopic mass (Da)	rt (min)	PubChem ID	INCHIKEY	Polarity	Collision Energy CID (eV)
1	3-Hydroxybenzaldehyde		C7H6O2	122.037	2.65	101	IAVREABSGIHHMO-UHFFFAOYSA-N	Negative	20 40
								Positive	20 40
2	4-Hydroxybenzaldehyde		C7H6O2	122.037	2.57	126	RGHHSNMVTDWUBI-UHFFFAOYSA-N	Negative	20 40
								Positive	20
3	Malic acid		C4H6O5	134.022	0.48	525	BJEPYKJPYRNKOW-UHFFFAOYSA-N	Negative	20
4	2-Hydroxybenzoic acid	Salicylic acid	C7H6O3	138.032	3.17	338	YGSDEFSMJLZEOE-UHFFFAOYSA-N	Negative	20
								Positive	20 40
5	Citramalic acid		C5H8O5	148.037	0.87	1081	XFTRTWQBIOMVPK-UHFFFAOYSA-N	Negative	20 40 60 80
6	Cinnamic acid		C9H8O2	148.052	3.68	444539	WBYWAXJHAXSJNI-VOTSOKGWSA-N	Negative	20 40
								Positive	20 40
7	2,4,6-Trihydroxybenzaldehyde		C7H6O4	154.027	2.63	68099	BTQAJGSMXCDDAJ-UHFFFAOYSA-N	Negative	20 40
								Positive	20 40
8	2,3-Dihydroxybenzoic acid		C7H6O4	154.027	2.33	19	GLDQAMYCGOIJDV-UHFFFAOYSA-N	Negative	20 40
								Positive	20 40
9	2,5-Dihydroxybenzoic acid		C7H6O4	154.027	2.17	3469	WXTMDXOMEHJXQO-UHFFFAOYSA-N	Negative	20 40
								Positive	20 40
10	2,6-Dihydroxybenzoic acid		C7H6O4	154.027	2.25	9338	AKEUNCKRJATALU-UHFFFAOYSA-N	Negative	20 40
								Positive	20 40
11	3,4-Dihydroxybenzoic acid		C7H6O4	154.027	1.75	72	YQUVCSBJEUQKSH-UHFFFAOYSA-N	Negative	20 40
								Positive	20 40
12	Vanillyl alcohol		C8H10O3	154.063	2	62348	ZENOXNGFMSCLLL-UHFFFAOYSA-N	Negative	20
								Positive	20 40
13	4-Hydroxycinnamic acid	p-Coumaric acid	C9H8O3	164.047	2.72	637542	NGSWKAQJJWESNS-ZZXKWVIFSA-N	Negative	20 40
								Positive	20 40
14	Vanillic acid		C8H8O4	168.042	2.33	8468	WKOLLVMJNQIZCI-UHFFFAOYSA-N	Negative	20 40
								Positive	20 40
15	3,4,5-Trihydroxybenzoic acid	Gallic acid	C7H6O5	170.022	1.17	370	LNTHITQWFMADLM-UHFFFAOYSA-N	Negative	20 40
								Positive	20 40
16	Ascorbic acid		C6H8O6	176.032	0.33	54670067	CIWBSHSKHKDKBQ-JLAZNSOCSA-N	Negative	20 40
								Positive	20 40
17	6,7-Dihydroxycoumarin	Esculetin	C9H6O4	178.027	2.37	5281416	ILEDWLMCKZNDJK-UHFFFAOYSA-N	Negative	20 40 60 80
								Positive	20 40 60 80
18	Caffeic acid		C9H8O4	180.042	2.35	689043	QAIPRVGONGVQAS-DUXPYHPUSA-N	Negative	20 40
								Positive	20 40
19	Glucose		C6H12O6	180.063	0.35	5793	WQZGKKKJIJFFOK-GASJEMHNSA-N	Negative	20
20	Sorbitol		C6H14O6	182.079	0.35	5780	FBPFZTCFMRRESA-JGWLITMVSA-N	Negative	20 40
								Positive	20 40
21	6-Hydroxy-7-methoxycoumarin	Isoscopoletin	C10H8O4	192.042	2.8	69894	SYTYLPHCLSSCOJ-UHFFFAOYSA-N	Negative	20 40 60 80
								Positive	20 40 60 80
22	Scopoletin		C10H8O4	192.042	2.88	5280460	RODXRVNMMDRFIK-UHFFFAOYSA-N	Negative	20 40 60 80
								Positive	20 40 60 80
23	Quinic acid		C7H12O6	192.063	0.37	6508	AAWZDTNXLSGCEK-LNVDRNJUSA-N	Negative	20 40
								Positive	20 40
24	Ferulic acid		C10H10O4	194.058	2.87	445858	KSEBMYQBYZTDHS-HWKANZROSA-N	Negative	20 40
								Positive	20 40
25	Sinapic acid		C11H12O5	224.068	2.9	637775	PCMORTLOPMLEFB-ONEGZZNKSA-N	Negative	20 40
								Positive	20 40
26	Apigenin		C15H10O5	270.053	3.93	5280443	KZNIFHPLKGYRTM-UHFFFAOYSA-N	Negative	20 40 60 80
								Positive	20 40 60 80
27	Naringenin		C15H12O5	272.068	3.05	442428	DFPMSGMNTNDNHN-ZPHOTFPESA-N	Negative	20 40
								Positive	20 40
28	Phloretin		C15H14O5	274.084	3.93	4788	VGEREEWJJVICBM-UHFFFAOYSA-N	Negative	20 40
								Positive	20 40
29	Fisetin		C15H10O6	286.048	3.28	5281614	XHEFDIBZLJXQHF-UHFFFAOYSA-N	Negative	20 40
								Positive	20 40
30	Kaempferol		C15H10O6	286.048	4.03	5280863	IYRMWMYZSQPJKC-UHFFFAOYSA-N	Negative	20 40
								Positive	20 40
31	Epicatechin		C15H14O6	290.079	2.37	72276	PFTAWBLQPZVEMU-UKRRQHHQSA-N	Negative	20 40
								Positive	20 40
32	Catechin		C15H14O6	290.079	2.2	9064	PFTAWBLQPZVEMU-DZGCQCFKSA-N	Negative	20 40
								Positive	20 40
33	4'-O-Methyl kaempferol		C16H12O6	300.063	4.88	5281666	SQFSKOYWJBQGKQ-UHFFFAOYSA-N	Negative	20 40
								Positive	20 40
34	Ellagic acid		C14H6O8	302.006	2.87	5281855	AFSDNFLWKVMVRB-UHFFFAOYSA-N	Negative	20 40
								Positive	20 40
35	8-Hydroxykaempferol	Herbacetin	C15H10O7	302.043	3.53	5280544	ZDOTZEDNGNPOEW-UHFFFAOYSA-N	Negative	20 40
								Positive	20 40
36	Quercetin		C15H10O7	302.043	3.67	5280343	REFJWTPEDVJJIY-UHFFFAOYSA-N	Negative	40
								Positive	40
37	3'-O-Methyl quercetin	Isorhamnetin	C16H12O7	316.058	3.73	5280681	WEPBGSIAWZTEJR-UHFFFAOYSA-N	Negative	20 40 60 80
								Positive	20 40 60 80
38	4'-O-Methyl quercetin	Tamarixetin	C16H12O7	316.058	4.08	5281699	FPLMIPQZHHQWHN-UHFFFAOYSA-N	Negative	20 40 60 80
								Positive	20 40 60 80
39	Sucrose		C12H22O11	342.116	0.42	5988	CZMRCDWAGMRECN-UGDNZRGBSA-N	Negative	20 40
								Positive	20 40
40	5-O-Caffeoylquinic acid (IUPAC)	Chlorogenic acid	C16H18O9	354.095	2.25	1794427	CWVRJTMFETXNAD-JUHZACGLSA-N	Negative	20 40 60 80
								Positive	20 40
41	3-O-Caffeoylquinic acid (IUPAC)	Neochlorogenic acid	C16H18O9	354.095	2	5280633	CWVRJTMFETXNAD-NXLLHMKUSA-N	Negative	20 40 60 80
								Positive	20 40
42	4-O-Caffeoylquinic acid (IUPAC)	Cryptochlorogenic acid	C16H18O9	354.095	2.27	9798666	GYFFKZTYYAFCTR-AVXJPILUSA-N	Negative	20 40 60 80
								Positive	20 40
43	Quercetin 3-O-arabinofuranoside	Avicularin	C20H18O11	434.085	2.97	5490064	BDCDNTVZSILEOY-UXYNSRGZSA-N	Negative	20 40 60 80
								Positive	20 40 60 80
44	Quercetin 3-O-arabinopyranoside	Guaijaverin	C20H18O11	434.085	2.98	5481224	PZZRDJXEMZMZFD-IEGSVRCHSA-N	Negative	20 40 60 80
								Positive	20 40 60 80
45	Phloretin 2'-O-glucoside	Phloridzin	C21H24O10	436.137	3.18	6072	IOUVKUPGCMBWBT-QNDFHXLGSA-N	Negative	20 40
								Positive	20 40
46	Phloretin 4'-O-glucoside	Trilobatin	C21H24O10	436.137	3.35	6451798	GSTCPEBQYSOEHV-QNDFHXLGSA-N	Negative	20 40
								Positive	20 40
47	Kaempferol 3-O-glucoside	Astragalin	C21H20O11	448.101	3.03	5282102	JPUKWEQWGBDDQB-QSOFNFLRSA-N	Negative	20 40
								Positive	20 40
48	Quercetin 3-O-rhamnoside	Quercitrin	C21H20O11	448.101	3.03	5280459	OXGUCUVFOIWWQJ-HQBVPOQASA-N	Negative	20 40
								Positive	20 40
49	Cyanidin 3-O-galactoside		C21H21O11	449.108	2.13	4481259	RKWHWFONKJEUEF-UHFFFAOYSA-O	Negative	20 40 60 80
50	Eriodictyol 7-O-glucoside		C21H22O11	450.116	2.82	13254473	RAFHNDRXYHOLSH-SFTVRKLSSA-N	Negative	20 40 60 80
								Positive	20 40 60 80
51	Ursolic acid		C30H48O3	456.36	7.23	64945	WCGUUGGRBIKTOS-GPOJBZKASA-N	Negative	20 40
52	Quercetin 3-O-galactoside	Hyperoside	C21H20O12	464.095	2.9	5281643	OVSQVDMCBVZWGM-DTGCRPNFSA-N	Negative	40
								Positive	40
53	Quercetin 3-O-glucoside		C21H20O12	464.095	2.9	25203368	OVSQVDMCBVZWGM-QSOFNFLRSA-M	Negative	20 40
								Positive	20 40
54	Corosolic acid		C30H48O4	472.355	6.18	6918774	FGSQOYIOKBQOW-ZSDYHTTISA-N	Negative	20
								Positive	20
55	Quercetin 3-O-glucofuranoside	Isoquercitroside	C21H20O12	464.377	2.83	5484006	OPJZLUXFQFQYAI-GNPVFZCLSA-N	Negative	20 40
								Positive	20 40
56	Quercetin 3-O-glucuronide		C21H18O13	478.075	2.87	5274585	DUBCCGAQYVUYEU-ZUGPOPFOSA-N	Negative	20 40
								Positive	20 40
57	Melezitose		C18H32O16	504.169	0.4	92817	QWIZNVHXZXRPDR-WSCXOGSTSA-N	Negative	20 40
								Positive	20 40
58	Procyanidin A2		C30H24O12	576.127	2.87	124025	NSEWTSAADLNHNH-LSBOWGMISA-N	Negative	20 40
								Positive	20 40
59	Procyanidin B1		C30H26O12	578.142	1.97	11250133	XFZJEEAOWLFHDH-UKWJTHFESA-N	Negative	20 40
								Positive	20 40
60	Procyanidin B2		C30H26O12	578.142	2.32	122738	XFZJEEAOWLFHDH-NFJBMHMQSA-N	Negative	20 40
								Positive	20 40
61	Procyanidin B3		C30H26O12	578.142	2.07	146798	XFZJEEAOWLFHDH-AVFWISQGSA-N	Negative	20 40
								Positive	20 40
62	Naringin		C27H32O14	580.179	3.03	442428	DFPMSGMNTNDNHN-ZPHOTFPESA-N	Negative	20 40
								Positive	20 40
63	Procyanidin		C30H26O13	594.137	2.67	107876	HGVVOUNEGQIPMS-UHFFFAOYSA-N	Negative	20 40
								Positive	20 40
64	Kaempferol 3-O-rutinoside	Nictoflorin	C27H30O15	594.158	2.97	5318767	RTATXGUCZHCSNG-QHWHWDPRSA-N	Negative	20 40
								Positive	20 40
65	Saponaretin 7-O-glucoside	Saponarin	C27H30O15	594.158	2.52	441381	HGUVPEBGCAVWID-KETMJRJWSA-N	Negative	20 40 60 80
								Positive	20 40 60 80
66	Eriodictyol 7-O-rutinoside	Eriocitrin	C27H32O15	596.174	2.77	83489	OMQADRGFMLGFJF-MNPJBKLOSA-N	Negative	20 40
								Positive	20 40
67	Eriodictyol 7-O-neohesperidoside	Neoeriocitrin	C27H32O15	596.174	2.8	114627	OBKKEZLIABHSGY-DOYQYKRZSA-N	Negative	20 40
								Positive	20 40
68	Quercetin 3-O-rutinoside	Rutin	C27H30O16	610.153	2.77	5280805	IKGXIBQEEMLURG-NVPNHPEKSA-N	Negative	20 40
								Positive	20 40
69	Isorhamnetin 3-O-rutinoside	Narcissin	C28H32O16	624.169	3	5481663	UIDGLYUNOUKLBM-GEBJFKNCSA-N	Negative	20 40
								Positive	20 40
70	Quercetin 3-O-sophoroside		C27H30O17	626.148	2.57	44259144	RDUAJIJVNHKTQC-IROKYFGSSA-N	Negative	40
								Positive	20 40
71	Procyanidin C1		C45H38O18	866.206	2.43	169853	MOJZMWJRUKIQGL-XILRTYJMSA-N	Negative	20 40
								Positive	20 40

### Sheet: Supp. Table 3. MS MS annotation
Libs	inchi_key	smiles	compound_name	Pos20	Neg20	Pos40	Neg40	smiles_cf	kingdom	superclass	Phenolics
PhenolicsDB_only	PFTAWBLQPZVEMU-DZGCQCFKSA-N	C1C(C(OC2=CC(=CC(=C21)O)O)C3=CC(=C(C=C3)O)O)O	Catechin	TRUE	FALSE	FALSE	FALSE	[H][C@]1(O)CC2=C(O)C=C(O)C=C2O[C@]1([H])C1=CC(O)=C(O)C=C1	Organic compounds	Phenylpropanoids and polyketides	Yes
PhenolicsDB_only	PZZRDJXEMZMZFD-IEGSVRCHSA-N	OC1=C2C(OC(C3=CC=C(O)C(O)=C3)=C(O[C@H]4[C@H](O)[C@@H](O)[C@@H](O)CO4)C2=O)=CC(O)=C1	Quercetin 3-O-arabinopyranoside	TRUE	FALSE	FALSE	FALSE	O[C@H]1CO[C@@H](OC2=C(OC3=CC(O)=CC(O)=C3C2=O)C2=CC(O)=C(O)C=C2)[C@H](O)[C@H]1O	Organic compounds	Phenylpropanoids and polyketides	Yes
GNPS_libs	OIRDTQYFTABQOQ-KQYNXXCUSA-N	NC1=C2N=CN([C@@H]3O[C@H](CO)[C@@H](O)[C@H]3O)C2=NC=N1	Massbank:RP010902 Adenosine|(2R,3R,4S,5R)-2-(6-aminopurin-9-yl)-5-(hydroxymethyl)oxolane-3,4-diol	TRUE	FALSE	FALSE	FALSE	NC1=NC=NC2=C1N=CN2[C@@H]1O[C@H](CO)[C@@H](O)[C@H]1O	Organic compounds	Nucleosides, nucleotides, and analogues	Yes
GNPS_libs	QAIPRVGONGVQAS-DUXPYHPUSA-N	C1=CC(=C(C=C1/C=C/C(=O)O)O)O	Caffeic acid	TRUE	FALSE	FALSE	FALSE	OC(=O)\C=C\C1=CC(O)=C(O)C=C1	Organic compounds	Phenylpropanoids and polyketides	Yes
GNPS_libs	ZZWPMFROUHHAKY-VRRLNDPFSA-N	COC1=C(O)C=CC(=C1)C1=C(O[C@@H]2O[C@H](CO)[C@H](O)[C@H](O)[C@H]2O)C=C2C([O-])=CC(O)=CC2=[O+]1	Massbank:PR303252 Peonidin-3-O-beta-galactoside	TRUE	FALSE	FALSE	FALSE	NA	NA	Unclassified	Yes
GNPS_libs	PEFNSGRTCBGNAN-QNDFHXLGSA-N	C1=CC(=C(C=C1C2=CC(=O)C3=C(C=C(C=C3O2)O[C@H]4[C@@H]([C@H]([C@@H]([C@H](O4)CO)O)O)O)O)O)O	Luteolin-7-O-glucoside	TRUE	FALSE	FALSE	FALSE	OC[C@H]1O[C@@H](OC2=CC(O)=C3C(=O)C=C(OC3=C2)C2=CC(O)=C(O)C=C2)[C@H](O)[C@@H](O)[C@@H]1O	Organic compounds	Phenylpropanoids and polyketides	Yes
GNPS_libs	DOUKEKLEUAGITQ-NJHPPEEMSA-N	CCC(C)C=C(C)C=CC1=CC2=C(C(=O)C(C(=O)C2=CN1)(C)OC(=O)C)	p-Hydroxyphenylpyruvic acid	TRUE	FALSE	FALSE	FALSE	NA	NA	Unclassified	Yes
GNPS_libs	KUCVMQMKRICXJC-VLNXYBQZSA-O	O[C@H]1CO[C@@H](OC2=C([O+]=C3C=C(O)C=C(O)C3=C2)C2=CC(O)=C(O)C=C2)C(O)C1O	Massbank:PR303212 Cyanidin-3-O-alpha-arabinoside	TRUE	FALSE	FALSE	FALSE	NA	NA	Unclassified	Yes
GNPS_libs	AHSWTDRJRRNLLR-UHFFFAOYSA-N	c12CCN=C3c1c(C(=O)c1c3c(c[nH]1)c1ccc(cc1)O)n(c2)C	Coumarin	TRUE	FALSE	FALSE	FALSE	Cn1cc2CCN=C3c4c(c[nH]c4C(=O)c1c23)-c1ccc(O)cc1	Organic compounds	Organoheterocyclic compounds	Yes
GNPS_libs	KRUPPTWQKIEURV-UHFFFAOYSA-N	COC1=C(O)C=CC(=C1)C1=C(OC2OCC(O)C(O)C2O)C=C2C([O-])=CC(O)=CC2=[O+]1	Massbank:PR303020 Peonidin-3-O-alpha-arabinoside	TRUE	FALSE	FALSE	FALSE	NA	NA	Unclassified	Yes
GNPS_libs	VGEREEWJJVICBM-UHFFFAOYSA-N	C1=CC(=CC=C1CCC(=O)C2=C(C=C(C=C2O)O)O)O	Massbank:PB000682 Phloretin|3-(4-hydroxyphenyl)-1-(2,4,6-trihydroxyphenyl)propan-1-one	TRUE	FALSE	FALSE	FALSE	NA	NA	Phenylpropanoids and polyketides	Yes
GNPS_libs	CVXBEEMKQHEXEN-UHFFFAOYSA-N	CNC(=O)OC1=C2C=CC=CC2=CC=C1	Massbank:AU262403 Carbaryl|naphthalen-1-yl N-methylcarbamate	TRUE	FALSE	FALSE	FALSE	NA	NA	Unclassified	Yes
GNPS_libs	JWAZRIHNYRIHIV-UHFFFAOYSA-N	OC1=CC2=C(C=CC=C2)C=C1	Massbank:LU087706 2-Naphthalenol|2-Naphthol|naphthalen-2-ol	TRUE	FALSE	FALSE	FALSE	NA	NA	Unclassified	Yes
PhenolicsDB_only	CWVRJTMFETXNAD-NXLLHMKUSA-N	OC1=CC=C(/C=C/C(O[C@@H]2C[C@](C(O)=O)(O)C[C@@H](O)[C@@H]2O)=O)C=C1O	Neochlorogenic acid	TRUE	TRUE	FALSE	TRUE	O[C@@H]1C[C@@](O)(C[C@@H](OC(=O)\C=C\C2=CC(O)=C(O)C=C2)[C@H]1O)C(O)=O	Organic compounds	Organic oxygen compounds	Yes
PhenolicsDB_only	XFZJEEAOWLFHDH-AVFWISQGSA-N	C1C(C(OC2=C1C(=CC(=C2C3C(C(OC4=CC(=CC(=C34)O)O)C5=CC(=C(C=C5)O)O)O)O)O)C6=CC(=C(C=C6)O)O)O	Procyanidin B3	TRUE	FALSE	TRUE	FALSE	NA	NA	Phenylpropanoids and polyketides	Yes
PhenolicsDB_only	JPUKWEQWGBDDQB-QSOFNFLRSA-N	C1=CC(=CC=C1C2=C(C(=O)C3=C(C=C(C=C3O2)O)O)OC4C(C(C(C(O4)CO)O)O)O)O	Kaempferol 3-O-glucosdie	TRUE	FALSE	TRUE	FALSE	OC[C@H]1O[C@@H](OC2=C(OC3=CC(O)=CC(O)=C3C2=O)C2=CC=C(O)C=C2)[C@H](O)[C@@H](O)[C@@H]1O	Organic compounds	Phenylpropanoids and polyketides	Yes
PhenolicsDB_only	MOJZMWJRUKIQGL-XILRTYJMSA-N	C1C(C(OC2=C1C(=CC(=C2C3C(C(OC4=C(C(=CC(=C34)O)O)C5C(C(OC6=CC(=CC(=C56)O)O)C7=CC(=C(C=C7)O)O)O)C8=CC(=C(C=C8)O)O)O)O)O)C9=CC(=C(C=C9)O)O)O	Procyanidin C1	TRUE	FALSE	TRUE	FALSE	NA	NA	Phenylpropanoids and polyketides	Yes
GNPS_libs	KMOUJOKENFFTPU-QNDFHXLGSA-N	C1=CC(=CC=C1C2=CC(=O)C3=C(C=C(C=C3O2)O[C@H]4[C@@H]([C@H]([C@@H]([C@H](O4)CO)O)O)O)O)O	Apigetrin	TRUE	FALSE	TRUE	FALSE	NA	NA	Unclassified	Yes
GNPS_libs	CIWBSHSKHKDKBQ-JLAZNSOCSA-N	C([C@@H]([C@@H]1C(=C(C(=O)O1)O)O)O)O	l-ascorbic acid	TRUE	FALSE	FALSE	FALSE	[H][C@@]1(OC(=O)C(O)=C1O)[C@@H](O)CO	Organic compounds	Organoheterocyclic compounds	No
GNPS_libs	LMFKRLGHEKVMNT-UJDVCPFMSA-N	C[C@H]([C@@](C(C)C)(C(=O)OCC1=CCN2[C@H]1[C@H](CC2)O)O)OC	Citric acid	FALSE	TRUE	FALSE	FALSE	CO[C@H](C)[C@@](O)(C(C)C)C(=O)OCC1=CCN2CC[C@H](O)[C@@H]12	Organic compounds	Alkaloids and derivatives	No
GNPS_libs	RWSXRVCMGQZWBV-WDSKDSINSA-N	N[C@@H](CCC(=O)N[C@@H](CS)C(=O)NCC(O)=O)C(O)=O	GLUTATHIONE - 70.0 eV	FALSE	FALSE	TRUE	FALSE	[H][C@](N)(CCC(O)=N[C@@]([H])(CS)C(O)=NCC(O)=O)C(O)=O	Organic compounds	Organic acids and derivatives	No
GNPS_libs	LXNHXLLTXMVWPM-UHFFFAOYSA-N	CC1=NC=C(CO)C(CO)=C1O	PYRIDOXINE - 70.0 eV	TRUE	FALSE	FALSE	FALSE	CC1=NC=C(CO)C(CO)=C1O	Organic compounds	Organoheterocyclic compounds	No
GNPS_libs	AGPKZVBTJJNPAG-UHFFFAOYSA-N	CCC(C)C(C(=O)O)N	Massbank:PB000398 Isoleucine|2-amino-3-methylpentanoic acid	FALSE	FALSE	TRUE	FALSE	CCC(C)C(N)C(O)=O	Organic compounds	Organic acids and derivatives	No
GNPS_libs	ROHFNLRQFUQHCH-UHFFFAOYSA-N	CC(C)CC(C(=O)O)N	Massbank:PB000394 Leucine|2-amino-4-methylpentanoic acid	TRUE	FALSE	FALSE	FALSE	CC(C)CC(N)C(O)=O	Organic compounds	Organic acids and derivatives	No
GNPS_libs	OVSQVDMCBVZWGM-DTGCRPNFSA-N	C1=CC(=C(C=C1C2=C(C(=O)C3=C(C=C(C=C3O2)O)O)O[C@H]4[C@@H]([C@H]([C@H]([C@H](O4)CO)O)O)O)O)O	Hyperoside	TRUE	FALSE	TRUE	FALSE	OC[C@H]1O[C@@H](OC2=C(OC3=CC(O)=CC(O)=C3C2=O)C2=CC(O)=C(O)C=C2)[C@H](O)[C@@H](O)[C@H]1O	Organic compounds	Phenylpropanoids and polyketides	Yes
GNPS_libs	NYHBQMYGNKIUIF-UUOKFMHZSA-N	C1=NC2=C(N1[C@H]3[C@@H]([C@@H]([C@H](O3)CO)O)O)N=C(NC2=O)N	Massbank:RP031702 Guanosine	TRUE	FALSE	FALSE	FALSE	[H][C@]1(CO)O[C@@]([H])(N2C=NC3=C2NC(=N)N=C3O)[C@]([H])(O)[C@]1([H])O	Organic compounds	Nucleosides, nucleotides, and analogues	No
GNPS_libs	COLNVLDHVKWLRT-QMMMGPOBSA-N	c1ccc(cc1)C[C@@H](C(=O)O)N	Massbank:RP000402 L-Phenylalanine|(2S)-2-azaniumyl-3-phenylpropanoate	TRUE	FALSE	FALSE	FALSE	[H][C@](N)(CC1=CC=CC=C1)C(O)=O	Organic compounds	Organic acids and derivatives	No
GNPS_libs	JJWYIMQKLTVAGZ-UHFFFAOYSA-N	O=C2NC(=O)C(OC1OC(CO)C(O)C(O)C1(O))=C(N)N2	Massbank:PR310852 Hexose + C4H5N3O2	TRUE	FALSE	FALSE	FALSE	NC1=C(OC2OC(CO)C(O)C(O)C2O)C(=O)NC(=O)N1	Organic compounds	Organic oxygen compounds	No
GNPS_libs	CBTFERBMQQAROP-UHFFFAOYSA-N	O=C(O)C=2C=C(OC1OC(CO)C(O)C(O)C1(O))C=CC=2(O)	Massbank:PR309057 Benzoic acid + 2O, O-Hex	FALSE	TRUE	FALSE	FALSE	OCC1OC(OC2=CC(C(O)=O)=C(O)C=C2)C(O)C(O)C1O	Organic compounds	Organic oxygen compounds	No
GNPS_libs	GHOKWGTUZJEAQD-ZETCQYMHSA-N	CC(C)(CO)[C@@H](O)C(=O)NCCC(O)=O	Massbank:LU087054 Pantothenate|Pantothenic acid|3-[[(2R)-2,4-dihydroxy-3,3-dimethylbutanoyl]amino]propanoic acid	FALSE	TRUE	FALSE	FALSE	[H][C@](O)(C(O)=NCCC(O)=O)C(C)(C)CO	Organic compounds	Organic oxygen compounds	No
GNPS_libs	QIVBCDIJIAJPQS-UHFFFAOYSA-N	C1=CC=C2C(=C1)C(=CN2)CC(C(=O)O)N	Massbank:PB000418 Tryptophan|2-amino-3-(1H-indol-3-yl)propanoic acid	FALSE	FALSE	TRUE	FALSE	NC(CC1=CNC2=CC=CC=C12)C(O)=O	Organic compounds	Organoheterocyclic compounds	No
GNPS_libs	CQLRUIIRRZYHHS-LFXZADKFSA-N	COC1=C(C=CC(=C1)C2=C(C(=O)C3=C(C=C(C=C3O2)O)O)O[C@H]4[C@@H]([C@H]([C@@H]([C@H](O4)CO)O)O)O)O	Isorhamnetin-3-glucoside	TRUE	FALSE	TRUE	FALSE	NA	NA	Unclassified	Yes
PhenolicsDB_only	OPJZLUXFQFQYAI-GNPVFZCLSA-N	OC1=CC(O)=C(C(C(O[C@@H]2O[C@@]([C@H](O)CO)([H])[C@H](O)[C@H]2O)=C(C3=CC=C(O)C(O)=C3)O4)=O)C4=C1	Quercetin 3-O-glucoside	TRUE	TRUE	TRUE	TRUE	OC[C@@H](O)[C@H]1O[C@@H](OC2=C(OC3=CC(O)=CC(O)=C3C2=O)C2=CC(O)=C(O)C=C2)[C@H](O)[C@H]1O	Organic compounds	Phenylpropanoids and polyketides	Yes
PhenolicsDB_only	IKGXIBQEEMLURG-NVPNHPEKSA-N	CC1C(C(C(C(O1)OCC2C(C(C(C(O2)OC3=C(OC4=CC(=CC(=C4C3=O)O)O)C5=CC(=C(C=C5)O)O)O)O)O)O)O)O	Quercetin 3-O-rutinoside	FALSE	FALSE	FALSE	TRUE	NA	NA	Phenylpropanoids and polyketides	Yes
GNPS_libs	XFZJEEAOWLFHDH-UKWJTHFESA-N	c1cc(c(cc1[C@@H]2[C@H](Cc3c(cc(c(c3O2)[C@H]4c5c(cc(cc5O[C@@H]([C@@H]4O)c6ccc(c(c6)O)O)O)O)O)O)O)O)O	Procyanidin B1 - 50eV	FALSE	FALSE	FALSE	TRUE	NA	NA	Phenylpropanoids and polyketides	Yes
GNPS_libs	OVSQVDMCBVZWGM-QSOFNFLRSA-N	OC[C@@H](O1)[C@@H](O)[C@H](O)[C@@H](O)[C@@H]1OC(C(=O)3)=C(Oc(c4)c(c(O)cc(O)4)3)c(c2)cc(O)c(O)c2	Massbank:FIO00169 Isoquercitrin	FALSE	FALSE	FALSE	TRUE	OC[C@H]1O[C@@H](OC2=C(OC3=CC(O)=CC(O)=C3C2=O)C2=CC(O)=C(O)C=C2)[C@H](O)[C@@H](O)[C@@H]1O	Organic compounds	Phenylpropanoids and polyketides	Yes
GNPS_libs	BITYXLXUCSKTJS-UHFFFAOYSA-N	OC(=O)CC(O)(C(C)C)C(O)=O	Massbank:PR100745 2-Isopropylmalic acid|2-Isopropylmalate|2-Hydroxy-2-isopropylsuccinic acid|3-Carboxy-3-hydroxy-4-methylpentanoate|3-Carboxy-3-hydroxy-isocaproate|3-Carboxy-3-hydroxyisocaproate|2-Hydroxy-2-isopropylbu	FALSE	TRUE	FALSE	FALSE	CC(C)C(O)(CC(O)=O)C(O)=O	Organic compounds	Lipids and lipid-like molecules	No
GNPS_libs	IKGXIBQEEMLURG-QYNJVRNOSA-N	O=C1C2=C(C=C(C=C2OC(C3=CC=C(C(O)=C3)O)=C1O[C@@H]4[C@@H](O)[C@H](O)[C@@H](O)[C@H](CO[C@H]5O[C@H](C)[C@@H](O)[C@H](O)[C@@H]5O)O4)O)O	Rutin	FALSE	FALSE	FALSE	TRUE	NA	NA	Unclassified	Yes
GNPS_libs	PZZRDJXEMZMZFD-UHFFFAOYSA-N	OC1COC(OC2=C(OC3=CC(O)=CC(O)=C3C2=O)C2=CC(O)=C(O)C=C2)C(O)C1O	Massbank:PR306796 Quercetin-3-O-xyloside	FALSE	FALSE	FALSE	TRUE	OC1COC(OC2=C(OC3=CC(O)=CC(O)=C3C2=O)C2=CC(O)=C(O)C=C2)C(O)C1O	Organic compounds	Phenylpropanoids and polyketides	Yes
GNPS_libs	OXGUCUVFOIWWQJ-UHFFFAOYSA-N	CC1OC(OC2=C(OC3=CC(O)=CC(O)=C3C2=O)C2=CC(O)=C(O)C=C2)C(O)C(O)C1O	Massbank:PR305681 Quercetin-3-O-rhamnoside	FALSE	FALSE	FALSE	TRUE	CC1OC(OC2=C(OC3=CC(O)=CC(O)=C3C2=O)C2=CC(O)=C(O)C=C2)C(O)C(O)C1O	Organic compounds	Phenylpropanoids and polyketides	Yes
GNPS_libs	IGLUNMMNDNWZOA-LNNZMUSMSA-N	CC(=O)OCC(O1)C(O)C(O)C(O)C1OC(C(=O)3)=C(Oc(c4)c(c(O)cc(O)4)3)c(c2)cc(O)c(O)c2	Massbank:PR040189 Quercetin-3-O-glucose-6''-acetate|Quercetin 3-(6''-acetylglucoside)|Quercetin 3-(6-O-acetyl-beta-glucoside)	FALSE	FALSE	FALSE	TRUE	NA	NA	Unclassified	Yes
PhenolicsDB_only	IOUVKUPGCMBWBT-QNDFHXLGSA-N	C1=CC(=CC=C1CCC(=O)C2=C(C=C(C=C2OC3C(C(C(C(O3)CO)O)O)O)O)O)O	Phloridzin	FALSE	TRUE	FALSE	FALSE	NA	NA	Phenylpropanoids and polyketides	Yes
GNPS_libs	RKWHWFONKJEUEF-GQUPQBGVSA-O	OC[C@@H](O1)[C@@H](O)[C@H](O)[C@@H](O)[C@@H]1Oc(c3)c([o+1]c(c4)c(c(O)cc(O)4)3)c(c2)cc(O)c(O)c2	Massbank:PR040251 Cyanidin-3-glucoside|(2S,3R,4S,5R,6R)-2-[2-(3,4-dihydroxyphenyl)-5,7-dihydroxy-chromen-3-yl]oxy-6-(hydroxymethyl)oxane-3,4,5-triol	FALSE	TRUE	FALSE	FALSE	OC[C@H]1O[C@@H](OC2=C([O+]=C3C=C(O)C=C(O)C3=C2)C2=CC(O)=C(O)C=C2)[C@H](O)[C@@H](O)[C@@H]1O	Organic compounds	Phenylpropanoids and polyketides	Yes
GNPS_libs	DSNCQKUYZOSARM-UHFFFAOYSA-N	O=C(OC1OC(CO)C(O)C(O)C1(O))C=CC2=CC=C(O)C=C2	Massbank:PR309358 Coumaroyl Hexoside (isomer of 690, 692)	FALSE	TRUE	FALSE	FALSE	OCC1OC(OC(=O)C=CC2=CC=C(O)C=C2)C(O)C(O)C1O	Organic compounds	Phenylpropanoids and polyketides	Yes
GNPS_libs	OVSQVDMCBVZWGM-XXRZTOGGSA-N	OC1=C(O)C=C(C2=C(O[C@H]3O[C@@H](CO)[C@H](O)[C@@H](O)[C@@H]3O)C(C4=C(O)C=C(O)C=C4O2)=O)C=C1	Isoquercitrin	FALSE	TRUE	FALSE	FALSE	NA	NA	Unclassified	Yes
GNPS_libs	OIUBYZLTFSLSBY-HMGRVEAOSA-N	C1=CC(=C(C=C1C2=C(C(=O)C3=C(C=C(C=C3O2)O)O)O)O)OC4C(C(C(C(O4)CO)O)O)O	Spiraeoside	FALSE	TRUE	FALSE	FALSE	NA	NA	Unclassified	Yes
GNPS_libs	BMRSEYFENKXDIS-OTCYKTEZSA-N	O[C@@H]1C[C@](O)(C[C@@H](OC(=O)\\C=C\\C2=CC=C(O)C=C2)[C@@H]1O)C(O)=O	NCGC00384731-01!(1S,3R,4R,5R)-1,3,4-trihydroxy-5-[(E)-3-(4-hydroxyphenyl)prop-2-enoyl]oxycyclohexane-1-carboxylic acid [IIN-based: Match]	TRUE	FALSE	FALSE	FALSE	NA	NA	Unclassified	No
GNPS_libs	XWRHBGVVCOSNKO-OTCYKTEZSA-N	O[C@@H]1C[C@@](O)(C[C@@H](O)[C@H]1OC(=O)/C=C/C2=CC=C(O)C=C2)C(O)=O	NCGC00380946-01_C16H18O8_(1S,3R,4S,5R)-1,3,5-Trihydroxy-4-{[(2E)-3-(4-hydroxyphenyl)-2-propenoyl]oxy}cyclohexanecarboxylic acid	FALSE	FALSE	TRUE	FALSE	NA	NA	Unclassified	No
GNPS_libs	ZRGXCWYRIBRSQA-UHFFFAOYSA-N	OC1COC(OCC2OC(OCCC3=CC=CC=C3)C(O)C(O)C2O)C(O)C1O	NCGC00380502-01_C19H28O10_beta-D-Glucopyranoside, 2-phenylethyl 6-O-beta-D-xylopyranosyl-	TRUE	FALSE	FALSE	FALSE	NA	NA	Unclassified	No
PhenolicsDB_only	XFZJEEAOWLFHDH-NFJBMHMQSA-N	C1C(C(OC2=C1C(=CC(=C2C3C(C(OC4=CC(=CC(=C34)O)O)C5=CC(=C(C=C5)O)O)O)O)O)C6=CC(=C(C=C6)O)O)O	Procyanidin B2	FALSE	TRUE	FALSE	TRUE	NA	NA	Phenylpropanoids and polyketides	Yes
GNPS_libs	MZNIJRAPCCELQX-AWOKGZDASA-N	COC(=O)[C@]1(O)C[C@@H](O)[C@@H](O)[C@@H](C1)OC(=O)\C=C\C2=CC=C(O)C(O)=C2	NCGC00380274-01!methyl (1S,3R,4R,5R)-3-[(E)-3-(3,4-dihydroxyphenyl)prop-2-enoyl]oxy-1,4,5-trihydroxycyclohexane-1-carboxylate	FALSE	FALSE	TRUE	FALSE	NA	NA	Unclassified	No
PhenolicsDB_only	CWVRJTMFETXNAD-JUHZACGLSA-N	C1C(C(C(CC1(C(=O)O)O)OC(=O)C=CC2=CC(=C(C=C2)O)O)O)O	Chlorogenic acid	FALSE	TRUE	FALSE	TRUE	NA	NA	Organic oxygen compounds	Yes
PhenolicsDB_only	OXGUCUVFOIWWQJ-HQBVPOQASA-N	CC1C(C(C(C(O1)OC2=C(OC3=CC(=CC(=C3C2=O)O)O)C4=CC(=C(C=C4)O)O)O)O)O	Quercetin 3-O-rhamnoside	FALSE	TRUE	FALSE	TRUE	C[C@@H]1O[C@@H](OC2=C(OC3=CC(O)=CC(O)=C3C2=O)C2=CC(O)=C(O)C=C2)[C@H](O)[C@H](O)[C@H]1O	Organic compounds	Phenylpropanoids and polyketides	Yes
PhenolicsDB_only	GYFFKZTYYAFCTR-JUHZACGLSA-N	O=C(O)[C@@]1(O)C[C@@H](O)[C@H](OC(/C=C/C2=CC(O)=C(O)C=C2)=O)[C@H](O)C1	Cryptochlorogenic acid	FALSE	FALSE	TRUE	FALSE	[H]\C(=C(\[H])C1=CC(O)=C(O)C=C1)C(=O)O[C@@]1([H])[C@]([H])(O)C[C@@](O)(C[C@@]1([H])O)C(O)=O	Organic compounds	Organic oxygen compounds	Yes
PhenolicsDB_only	REFJWTPEDVJJIY-UHFFFAOYSA-N	C1=CC(=C(C=C1C2=C(C(=O)C3=C(C=C(C=C3O2)O)O)O)O)O	Quercetin	FALSE	FALSE	TRUE	FALSE	NA	NA	Phenylpropanoids and polyketides	Yes
GNPS_libs	NBQPHANHNTWDML-UJKBSQBPSA-N	O[C@H]1[C@H](O)[C@@H](O)[C@H](OC2=C(OC3=CC(O)=CC(O)=C3C2=O)C4=CC(O)=C(O)C=C4)O[C@@H]1COC(=O)CC(O)=O	NCGC00385836-01!3-[[(2R,3S,4S,5R,6S)-6-[2-(3,4-dihydroxyphenyl)-5,7-dihydroxy-4-oxochromen-3-yl]oxy-3,4,5-trihydroxyoxan-2-yl]methoxy]-3-oxopropanoic acid	FALSE	FALSE	TRUE	FALSE	NA	NA	Unclassified	No
PhenolicsDB_only	KZNIFHPLKGYRTM-UHFFFAOYSA-N	Oc1ccc(cc1)c1cc(=O)c2c(O)cc(O)cc2o1	Apigenin	FALSE	FALSE	TRUE	FALSE	NA	NA	Phenylpropanoids and polyketides	Yes
GNPS_libs	WCXDHFDTOYPNIE-UHFFFAOYSA-N	Clc1ncc(cc1)CN(\C(=N\C#N)C)C	Massbank:EA298607 Acetamiprid|(1E)-N-[(6-Chloro-3-pyridinyl)methyl]-N'-cyano-N-methylethanimidamide	FALSE	FALSE	TRUE	FALSE	NA	NA	Unclassified	No
PhenolicsDB_only	FPLMIPQZHHQWHN-UHFFFAOYSA-N	OC1=CC(O)=C(C(C(O)=C(C2=CC=C(OC)C(O)=C2)O3)=O)C3=C1	4'-O-Methyl quercetin	FALSE	FALSE	TRUE	FALSE	NA	NA	Phenylpropanoids and polyketides	Yes
GNPS_libs	RKWHWFONKJEUEF-WVXKDWSHSA-O	OCC(O1)C(O)C(O)C(O)C1Oc(c3)c([o+1]c(c4)c(c(O)cc(O)4)3)c(c2)cc(O)c(O)c2	Massbank:PR100343 Ideain|Cynd-3-Gal|cyanidin-3-O-galactoside|3-(Galactosyloxy)-3',4',5,7-tetrahydroxyflavylium	FALSE	FALSE	TRUE	FALSE	NA	NA	Unclassified	Yes
GNPS_libs	RNVUDWOQYYWXBJ-IEGSVRCHSA-N	O[C@H]1CO[C@@H](OC2=C(OC3=C(C2=O)C(O)=CC(O)=C3)C4=CC=C(O)C=C4)[C@H](O)[C@H]1O	NCGC00180756-02!5,7-dihydroxy-2-(4-hydroxyphenyl)-3-[(2S,3R,4S,5S)-3,4,5-trihydroxyoxan-2-yl]oxychromen-4-one	FALSE	FALSE	TRUE	FALSE	NA	NA	Unclassified	Yes
GNPS_libs	GYFFKZTYYAFCTR-AVXJPILUSA-N	O[C@@H]1C[C@@](O)(C[C@@H](O)[C@H]1OC(=O)\C=C\C2=CC(O)=C(O)C=C2)C(O)=O	NCGC00180861-02!(3R,5R)-4-[(E)-3-(3,4-dihydroxyphenyl)prop-2-enoyl]oxy-1,3,5-trihydroxycyclohexane-1-carboxylic acid	FALSE	FALSE	TRUE	FALSE	NA	NA	Unclassified	Yes
GNPS_libs	ZZWPMFROUHHAKY-VRRLNDPFSA-O	COc(c(O)4)cc(cc4)c([o+1]1)c(OC(O3)C(O)C(O)C(O)C(CO)3)cc(c(O)2)c(cc(O)c2)1	Massbank:PR100452 Peonidin-3-O-beta-galactopyranoside|Pn 3-Gal	FALSE	FALSE	TRUE	FALSE	NA	NA	Unclassified	Yes
GNPS_libs	ABVCUBUIXWJYSE-GQUPQBGVSA-O	OC[C@H]1O[C@@H](OC2=CC3=C(O)C=C(O)C=C3[O+]=C2C2=CC=C(O)C=C2)[C@H](O)[C@@H](O)[C@@H]1O	Massbank:PR302645 Pelargonidin-3-O-glucoside	FALSE	FALSE	TRUE	FALSE	NA	NA	Unclassified	Yes
GNPS_libs	TZBJGXHYKVUXJN-UHFFFAOYSA-N	OC1=CC=C(C=C1)C1=COC2=C(C(O)=CC(O)=C2)C1=O	Massbank:LU076505 Genistein|5,7-dihydroxy-3-(4-hydroxyphenyl)chromen-4-one	FALSE	FALSE	TRUE	FALSE	NA	NA	Unclassified	Yes
GNPS_libs	ZQEIXNIJLIKNTD-UHFFFAOYSA-N	COCC(=O)N(C(C)C(=O)OC)C1=C(C)C=CC=C1C	Massbank:LU064305 Metalaxyl|methyl 2-(N-(2-methoxyacetyl)-2,6-dimethylanilino)propanoate	FALSE	FALSE	TRUE	FALSE	NA	NA	Unclassified	No
GNPS_libs	IQPNAANSBPBGFQ-UHFFFAOYSA-N	C1=CC(=C(C=C1C2=CC(=O)C3=C(C=C(C=C3O2)O)O)O)O	3-epi-xestoaminol C	FALSE	FALSE	TRUE	FALSE	NA	NA	Unclassified	No
GNPS_libs	FLKPEMZONWLCSK-UHFFFAOYSA-N	CCOC(=O)C1=CC=CC=C1C(=O)OCC	Massbank:EQ367204 Diethyl-phthalate|Diethyl phthalate|Diethyl benzene-1,2-dicarboxylate	TRUE	FALSE	FALSE	FALSE	NA	NA	Unclassified	No
GNPS_libs	RTIXKCRFFJGDFG-UHFFFAOYSA-N	OC1=CC2=C(C(O)=C1)C(=O)C=C(O2)C1=CC=CC=C1	Massbank:LU080404 Chrysin|5,7-dihydroxy-2-phenylchromen-4-one	FALSE	FALSE	TRUE	FALSE	NA	NA	Unclassified	Yes
GNPS_libs	CPHJEACXPATRSU-UHFFFAOYSA-N	CCCCCCCCCCCCCCN(CCO)CCO	Massbank:LU100205 2,2'-(Tetradecylimino)diethanol|Tetradecyldiethanolamine	FALSE	FALSE	TRUE	FALSE	NA	NA	Unclassified	No
GNPS_libs	HZJKXKUJVSEEFU-UHFFFAOYSA-N	CCCCC(CN1C=NC=N1)(C#N)C1=CC=C(Cl)C=C1	Massbank:LU070503 Myclobutanil|2-(4-chlorophenyl)-2-(1,2,4-triazol-1-ylmethyl)hexanenitrile	TRUE	FALSE	FALSE	FALSE	NA	NA	Unclassified	No
GNPS_libs	MMOXZBCLCQITDF-UHFFFAOYSA-N	CCN(CC)C(=O)c1cccc(c1)C	Massbank:TUE00313 Diethyltoluamide|DEET	FALSE	FALSE	TRUE	FALSE	NA	NA	Unclassified	Yes
GNPS_libs	RVCGYSNUNXICAF-BFYKDQAASA-N	CC1=C2CC3(C(C(=O)C(C3=C)(C2(CCC14C=CC(=O)OC4(C)C)C)C(=O)OC)O)C	Austinoneol	FALSE	FALSE	TRUE	FALSE	NA	NA	Unclassified	Yes
PhenolicsDB_only	PFTAWBLQPZVEMU-UKRRQHHQSA-N	C1C(C(OC2=CC(=CC(=C21)O)O)C3=CC(=C(C=C3)O)O)O	(-)-Epicatechin	FALSE	TRUE	TRUE	FALSE	[H][C@@]1(O)CC2=C(O)C=C(O)C=C2O[C@]1([H])C1=CC(O)=C(O)C=C1	Organic compounds	Phenylpropanoids and polyketides	Yes
PhenolicsDB_only	BDCDNTVZSILEOY-UXYNSRGZSA-N	C1=CC(=C(C=C1C2=C(C(=O)C3=C(C=C(C=C3O2)O)O)OC4C(C(C(O4)CO)O)O)O)O	Quercetin 3-O-arabinofuranoside	FALSE	TRUE	TRUE	TRUE	NA	NA	Phenylpropanoids and polyketides	Yes
GNPS_libs	MRTUWVDDQVMUCR-UHFFFAOYSA-N	O=C(OCC(O)COP(=O)([O-])OCC[N+](C)(C)C)CCCCC=CCC=CCC=CCCCCC	Massbank:PR310841 LPC 18:3	TRUE	FALSE	FALSE	FALSE	NA	NA	Unclassified	No
GNPS_libs	SPJFYYJXNPEZDW-UHFFFAOYSA-N	O=C(OCC(O)COP(=O)([O-])OCC[N+](C)(C)C)CCCCCCCC=CCC=CCCCCC	Massbank:PR310843 LPC 18:2	TRUE	FALSE	FALSE	FALSE	NA	NA	Unclassified	No
GNPS_libs	LEHOTFFKMJEONL-UHFFFAOYSA-N	C12=C(NC(=O)N1)NC(=O)NC2=O	12-Oxodihydrophytodienoic acid	TRUE	FALSE	TRUE	FALSE	NA	NA	Unclassified	No
GNPS_libs	VJQANBSDAGCDJE-UHFFFAOYSA-N	CC(=O)N(O)CCCCCNC(=O)CCC(=O)N(O)CCCCCNC(=O)CCC(O)=O	NCGC00380283-01!4-[5-[[4-[5-[acetyl(hydroxy)amino]pentylamino]-4-oxobutanoyl]-hydroxyamino]pentylamino]-4-oxobutanoic acid	TRUE	FALSE	FALSE	FALSE	NA	NA	Unclassified	No
GNPS_libs	MKYUCBXUUSZMQB-UHFFFAOYSA-N	CC/C=C/CC(C(/C=C/C(CCCCCCCC(O)=O)O)O)O	(10E,15E)-9,12,13-trihydroxyoctadeca-10,15-dienoic acid	TRUE	FALSE	FALSE	FALSE	NA	NA	Unclassified	No
GNPS_libs	DTOSIQBPPRVQHS-PDBXOOCHSA-N	CC/C=C\C/C=C\C/C=C\CCCCCCCC(=O)O	Massbank:RP030403 ?-linolenic acid|linolenic acid|(9Z,12Z,15Z)-octadeca-9,12,15-trienoic acid	TRUE	FALSE	TRUE	FALSE	NA	NA	Unclassified	No
GNPS_libs	HZRSNVGNWUDEFX-UHFFFAOYSA-N	c1(ccc(n2ccc(OCc3c(cccc3)N(OC)C(OC)=O)n2)cc1)Cl	Massbank:EA277911 Pyraclostrobin|methyl [2-({[1-(4-chlorophenyl)-1H-pyrazol-3-yl]oxy}methyl)phenyl]methoxycarbamate	FALSE	FALSE	TRUE	FALSE	NA	NA	Unclassified	No
GNPS_libs	FHIVAFMUCKRCQO-UHFFFAOYSA-N	O(c1nc(nc(c1)C)C(C)C)P(OCC)(OCC)=S	Massbank:EA029310 Diazinon|diethoxy-(2-isopropyl-6-methyl-pyrimidin-4-yl)oxy-thioxo-phosphorane	TRUE	FALSE	FALSE	FALSE	NA	NA	Unclassified	No
GNPS_libs	MPDGHEJMBKOTSU-YKLVYJNSSA-N	C[C@]1([C@H](CC[C@]2([C@H]1CC[C@@]3([C@@H]2C(=O)C=C4[C@]3(CC[C@@]5([C@H]4C[C@](CC5)(C(=O)O)C)C)C)C)C)O)C	Massbank:EQ326303 Glycyrrhetinic Acid|18-beta-Glycyrrhetin acid|(2S,4aS,6aR,6aS,6bR,8aR,10S,12aS,14bR)-10-hydroxy-2,4a,6a,6b,9,9,12a-heptamethyl-13-oxo-3,4,5,6,6a,7,8,8a,10,11,12,14b-dodecahydro-1H-picene-2-carboxylic	FALSE	FALSE	TRUE	FALSE	NA	NA	Unclassified	No
GNPS_libs	DOIRQSBPFJWKBE-UHFFFAOYSA-N	CCCCOC(=O)C1=CC=CC=C1C(=O)OCCCC	Massbank:EQ367005 Di-n-butyl phthalate|Dibutyl phthalate|dibutyl benzene-1,2-dicarboxylate	FALSE	FALSE	TRUE	FALSE	NA	NA	Unclassified	No
GNPS_libs	ASWBNKHCZGQVJV-UHFFFAOYSA-N	CCCCCCCCCCCCCCCC(=O)OCC(O)COP([O-])(=O)OCC[N+](C)(C)C	Massbank:RP012103 PC(16:0/0:0)|Palmitoyllysolectithin|(3-hexadecanoyloxy-2-hydroxypropyl) 2-(trimethylazaniumyl)ethyl phosphate	TRUE	FALSE	TRUE	FALSE	NA	NA	Unclassified	No
GNPS_libs	VOYZLKWKVLYJHD-LTKUPOGBSA-N	C[C@@H](CC/C=C(/C)\C(O)=O)[C@H](CC1)[C@@]2(C)[C@@]1(C)C1=CCC(C(C)(C)C(CC3)=O)[C@@]3(C)C1CC2	(2Z,6S)-6-[(1S,3aS,9aR,11aS)-3a,6,6,9a,11a-pentamethyl-7-oxo-1H,2H,3H,3aH,5H,5aH,6H,7H,8H,9H,9aH,9bH,10H,11H,11aH-cyclopenta[a]phenanthren-1-yl]-2-methylhept-2-enoic acid	FALSE	FALSE	TRUE	FALSE	NA	NA	Unclassified	No
GNPS_libs	UVBLDLGZDSGCSN-MWOWFCOASA-N	C[C@@H]1CC[C@@]23CC[C@@]4(C)[C@]5(C)CCC6C(C)(C)[C@@H](O)CC[C@]6(C)C5\C=C/[C@]4(OC2=O)C3[C@H]1C	NCGC00380944-01_C30H46O3_(3beta,5xi,9xi,13alpha,17alpha,18xi)-3-Hydroxy-13,28-epoxyurs-11-en-28-one	FALSE	FALSE	TRUE	FALSE	NA	NA	Unclassified	No
GNPS_libs	MQIUGAXCHLFZKX-UHFFFAOYSA-N	CCCCCCCCOC(=O)c1ccccc1C(=O)OCCCCCCCC	Massbank:RP019803 Dioctylphthalate|Dioctyl phthalate|dioctyl benzene-1,2-dicarboxylate	FALSE	FALSE	TRUE	FALSE	NA	NA	Unclassified	No

### Sheet: Supp. Table4. GNPS
Libs	inchi_key	smiles	compound_name	Name in PhenolicsDB	rt in PhenolicsDB (min)	Pos20	Pos20 (feature rt)	Neg20	Pos40	Pos40 (feature rt)	Neg40	Neg 40 (feature rt)
GNPS_libs	XFZJEEAOWLFHDH-UKWJTHFESA-N	c1cc(c(cc1[C@@H]2[C@H](Cc3c(cc(c(c3O2)[C@H]4c5c(cc(cc5O[C@@H]([C@@H]4O)c6ccc(c(c6)O)O)O)O)O)O)O)O)O	Procyanidin B1 - 50eV	Procyanidin B1	1.95	FALSE		FALSE	FALSE		TRUE	2.76
GNPS_libs	QAIPRVGONGVQAS-DUXPYHPUSA-N	C1=CC(=C(C=C1/C=C/C(=O)O)O)O	Caffeic acid	Caffeic acid	2.35	TRUE	2.21	FALSE	FALSE		FALSE
GNPS_libs	OVSQVDMCBVZWGM-DTGCRPNFSA-N	C1=CC(=C(C=C1C2=C(C(=O)C3=C(C=C(C=C3O2)O)O)O[C@H]4[C@@H]([C@H]([C@H]([C@H](O4)CO)O)O)O)O)O	Hyperoside	Quercetin 3-O-galactoside	2.89	TRUE	2.81	FALSE	TRUE	2.81	FALSE
GNPS_libs	VGEREEWJJVICBM-UHFFFAOYSA-N	C1=CC(=CC=C1CCC(=O)C2=C(C=C(C=C2O)O)O)O	Massbank:PB000682 Phloretin|3-(4-hydroxyphenyl)-1-(2,4,6-trihydroxyphenyl)propan-1-one	Phloretin	3.93	TRUE	3.13	FALSE	FALSE		FALSE
GNPS_libs	IKGXIBQEEMLURG-QYNJVRNOSA-N	O=C1C2=C(C=C(C=C2OC(C3=CC=C(C(O)=C3)O)=C1O[C@@H]4[C@@H](O)[C@H](O)[C@@H](O)[C@H](CO[C@H]5O[C@H](C)[C@@H](O)[C@H](O)[C@@H]5O)O4)O)O	Rutin	Quercetin 3-O-rutinoside	2.77	FALSE		FALSE	FALSE		TRUE	2.75
GNPS_libs	OXGUCUVFOIWWQJ-UHFFFAOYSA-N	CC1OC(OC2=C(OC3=CC(O)=CC(O)=C3C2=O)C2=CC(O)=C(O)C=C2)C(O)C(O)C1O	Massbank:PR305681 Quercetin-3-O-rhamnoside	Quercetin 3-O-rhamnsodie	3.04	FALSE		FALSE	FALSE		TRUE	3.03
